# *In vivo* functional classification of PTEN variants reveals context-dependent oncogenicity and interindividual variability

**DOI:** 10.64898/2026.06.04.729913

**Authors:** David Aristizábal-Corrales, Andrés Velázquez-Mudarra, Matthias Eder, Franziska Kiem, Saúl Tamayo, Francisco J. Romero-Expósito, Mariona Cots, Alex Lugli, Alba Olaso-Llorca, Marcos Francisco Pérez, Teresa Fernández-Acero, María Isabel Rodríguez-Escudero, Caroline E. Nunes-Xavier, María Olmedo, Víctor J. Cid, Rafael Pulido, Nicholas Stroustrup, Julián Cerón

## Abstract

Gene variants, secondary mutations, and stochastic individual variability complicate cancer diagnosis, prognosis, and treatments. Here, we systematically assess the functional impact of *PTEN* cancer-related missense mutations in mammalian cell lines, yeast, and *Caenorhabditis elegans*. While cell-based assays revealed alterations in lipid phosphatase activity, CRISPR-based engineering of orthologous mutations in *C. elegans* enabled classification of variants based on organismal phenotypes and transcriptional profiles, providing a rapid framework to predict oncogenic potential. We further show that secondary mutations, such as gain-of-function of *cdc-25.1*/*CDC25A*, can enhance the phenotypic impact of specific *daf-18*/*PTEN* variants, revealing context-dependent oncogenicity. Finally, single-worm transcriptomic analyses uncovered substantial interindividual variability among isogenic animals with identical *cdc-25.1 and daf-18* mutations, linking transcriptional states to divergent phenotypic outcomes. Together, our results establish *C. elegans* as a powerful in vivo platform to integrate genetic, functional, and transcriptional information for the interpretation of cancer-associated variants.
