## Supplementary material for "*In vivo* functional classification of PTEN variants reveals context-dependent oncogenicity and interindividual variability": Supp Table 2

### Sheet: Description
Top Genes Correlated with phenotype penetrance in L1 stage data
Column Description:
PhenotypeCorrelation : Refers to a positve or negative correlation with phenotype (see text and Fig3B)
HGNC_Symbols: Human Orthologs according to OrthoList2 (http://ortholist.shaye-lab.org/)
N_orthologs: # of Orthologs based on Ortholist 2
Condition XX log2foldchange and padj: Correspond to data obtained from DESeq analysis using WT as reference (sample 1A). Numbers 1A to 10A correspond to samples as shown below:
	Sample ID	daf-18 variant
	1A	WT
	2A	daf-18(ok480)
	3A	daf-18(D68G)
	4A	daf-18(N92K)
	5A	daf-18(H105L)
	6A	daf-18(C150G)
	7A	daf-18(R175Q)
	8A	daf-18(C181F)
	9A	daf-18(R218C)
	10A	daf-18(Y222D)

### Sheet: TopGenes_Phenotype_Correlated
GeneName	GeneSymbol	PhenotypeCorrelation	HGNC_Symbols	N_orthologs	Condition_2A_vs_1A_log2FoldChange	Condition_2A_vs_1A_padj	Condition_3A_vs_1A_log2FoldChange	Condition_3A_vs_1A_padj	Condition_4A_vs_1A_log2FoldChange	Condition_4A_vs_1A_padj	Condition_5A_vs_1A_log2FoldChange	Condition_5A_vs_1A_padj	Condition_6A_vs_1A_log2FoldChange	Condition_6A_vs_1A_padj	Condition_7A_vs_1A_log2FoldChange	Condition_7A_vs_1A_padj	Condition_8A_vs_1A_log2FoldChange	Condition_8A_vs_1A_padj	Condition_9A_vs_1A_log2FoldChange	Condition_9A_vs_1A_padj	Condition_10A_vs_1A_log2FoldChange	Condition_10A_vs_1A_padj
WBGene00011474	aldo-1	Negative	ALDOC|ALDOB|ALDOA	3	-0.680622	0.000806701	-0.118721	0.880206	-0.272661	0.38535	0.0321573	0.998142	0.369352	0.175333	-0.804424	4.48912400607837e-05	-0.458215	0.0860558	-0.124049	0.830076	-0.142504	0.707581
WBGene00017166	aldo-2	Negative	ALDOC|ALDOB|ALDOA	3	-1.79834	3.41509887155229e-18	-0.911356	0.000459442	-1.41576	4.83976385950531e-11	-0.0554159	0.998142	0.458254	0.135396	-2.14899	2.49836846589428e-26	-1.52823	6.99707229510353e-13	-0.430318	0.268237	-0.344823	0.296814
WBGene00010419	atp-1	Negative			-1.00057	1.2862446175717e-10	-0.29394	0.380101	-0.560002	0.0020847	-0.051575	0.998142	0.400902	0.0627032	-1.45783	1.78558419523518e-22	-0.406411	0.0630179	-1.40209e-05	0.99992	-0.198819	0.452243
WBGene00000229	atp-2	Negative	ATP5B	1	-0.772164	7.51004415371434e-10	-0.280687	0.239226	-0.581117	2.05166692014833e-05	0.0518752	0.998142	0.487991	0.00200551	-0.977759	1.08485195651788e-15	-0.670395	4.18849785745123e-07	-0.0787179	0.84444	0.0545856	0.849507
WBGene00015026	B0207.1	Positive	PTPN5|PTPN7|PTPRR|PTPN18|PTPN12|PTPN22	6	1.55406	0.00233012	0.592679	0.666488	1.16572	0.062078	0.0203183		0.307413		2.38795	2.95215348705991e-07	0.500403	0.642392	0.965568		0.241174	0.821222
WBGene00015163	B0361.9	Negative			-0.928543	7.77651590945113e-06	-0.575285	0.0700144	-0.782559	0.000615734	-0.297426	0.998142	0.0891349	0.837573	-0.903505	2.32791272908167e-05	-0.671975	0.00568004	-0.0603235	0.942779	-0.115041	0.78992
WBGene00001149	bcat-1	Positive	BCAT1|BCAT2	2	0.646953	5.15270669262732e-05	0.247364	0.49423	0.507341	0.00515252	-0.534927	0.0822675	-0.0512098	0.88492	0.552451	0.00081116	-0.198906	0.534356	0.0437223	0.946063	-0.0811083	0.811324
WBGene00019017	bcf-1	Negative	NOTCH3	1	-3.68773	3.31714905773555e-56	-0.482613	0.333496	-1.38046	5.58690128184118e-08	0.0717362	0.998142	0.105075	0.846687	-2.53017	1.45245456786575e-26	-1.03779	0.000164518	-0.751997	0.0335947	-0.778882	0.0101806
WBGene00000273	brp-1	Negative			-1.07214	2.90086009409857e-13	-0.469671	0.0324659	-0.673141	3.47317765078369e-05	0.0476045	0.998142	0.419931	0.0355852	-0.937948	2.21567723999577e-10	-1.1932	3.41187228491829e-16	-0.25801	0.387526	0.0341058	0.929524
WBGene00015402	C03G6.17	Negative			-1.63892	3.08676915231488e-12	-0.941921	0.00161668	-1.0105	0.000116867	0.0844925	0.998142	0.395326	0.269347	-1.76774	1.54920926962504e-13	-1.58152	3.87175575579679e-11	-0.599681	0.109819	-0.503266	0.128929
WBGene00044044	C08B6.14	Positive	ACP7	1	3.92058	1.25019294755925e-05	1.7941	0.314321	3.53765	0.000266033	-0.395569		-1.92675		3.1931	0.00066815	2.39634	0.0422836	0.405947		0.96782
WBGene00015593	C08E3.1	Positive			4.16278	3.32388066135103e-13	3.11842	3.25410974643718e-06	3.75829	2.6806405881872e-10	1.33702		-0.0540441		4.13293	7.86999513844763e-13	3.08725	7.14048511932396e-07	3.31056		3.57766
WBGene00015864	C16D9.9	Positive			2.14956	4.55608261674657e-06	0.710047	0.559627	1.66885	0.00179835	0.263147		-0.649135		2.61339	1.06455195960461e-08	1.04365	0.13275	0.672267		0.740542	0.31429
WBGene00015884	C17B7.10	Positive			2.0551	1.75706525820269e-05	0.945712	0.322326	2.53277	9.50962884289202e-08	-0.423617		-0.596387		1.84168	0.000203384	1.29139	0.0377708	0.368898	0.793626	0.0401199	0.976152
WBGene00015878	C17B7.4	Positive			3.51499	1.14489561743571e-05	1.10498	0.615968	3.73455	5.90816206437481e-06	0.718255		0.236682		3.71984	2.73353653126988e-06	2.47218	0.0112596	1.36013		1.53879
WBGene00015956	C18B2.5	Negative			-0.749712	3.18979430141228e-05	-0.190128	0.714327	-0.610837	0.00244713	0.145976	0.998142	0.354884	0.14701	-1.22736	3.86765129830045e-12	-0.476289	0.0379234	-0.105628	0.845576	-0.00696331	0.988126
WBGene00016003	C18H9.5	Positive			1.02813	0.00176987	0.780072	0.130773	1.33252	4.15199407855997e-05	-0.107875	0.998142	-0.128825	0.850896	1.68496	1.96025402889736e-08	0.497893	0.357752	0.234457	0.795079	0.395699	0.435065
WBGene00007890	C33A12.19	Negative			-1.83932	1.08609999269605e-07	-1.25345	0.00535987	-0.996889	0.0175727	-0.282945	0.998142	0.536456	0.289279	-2.69578	6.27457510690318e-13	-1.87911	1.26699166075524e-07	-1.00382	0.0406313	-0.546392	0.283747
WBGene00016535	C39D10.8	Negative			-2.52211	1.77507119136271e-11	-1.05105	0.0729181	-1.48488	0.000395783	-0.220191	0.998142	0.205778	0.782431	-2.13335	4.75648475459488e-08	-1.98087	3.98642086099385e-07	-0.175303	0.887906	-0.179767	0.825587
WBGene00008044	C40H1.9	Negative			-1.4498	2.06887745772122e-05	-0.937472	0.0670007	-0.885106	0.0327181	-0.0250384	0.999299	0.266714	0.648721	-1.41736	9.55678072996401e-05	-1.13213	0.00299439	-0.683747	0.214777	-0.313638	0.58927
WBGene00016663	C45E1.4	Positive			1.12455	6.7298268004763e-06	0.431911	0.438266	0.672593	0.0327181	0.110106	0.998142	0.320845	0.431985	1.43264	3.86622094815033e-09	-0.00850986	0.992027	0.515947	0.229403	0.237566	0.606774
WBGene00008194	C49C3.4	Negative			-1.00635	2.01138069910199e-05	-0.385407	0.451647	-0.802333	0.00238209	-0.219248	0.998142	0.0982504	0.842779	-1.04429	1.10003157565041e-05	-0.865874	0.000927713	-0.295434	0.568061	-0.0603653	0.91361
WBGene00008211	C49F5.7	Negative			-1.40368	1.67358853342024e-11	-0.235854	0.706246	-0.699006	0.00514347	0.400145	0.998142	0.611542	0.0270104	-1.55788	1.29329617598583e-13	-1.24721	8.41363212155808e-09	-0.278896	0.559512	-0.0412966	0.938545
WBGene00008220	C50B6.7	Positive	AMY1B|AMY1C|AMY1A|AMY2B|AMY2A	5	0.786716	0.0713135	0.145992	0.929751	1.18646	0.00435008	-0.197861	0.998142	-0.0180239	0.9876	1.04264	0.00932309	0.310376	0.728805	0.367305	0.697378	-0.0671065	0.941742
WBGene00008229	C50F4.1	Negative			-1.21167	1.07095027456177e-10	-0.66349	0.00970033	-0.610322	0.00712563	0.066083	0.998142	0.300758	0.300362	-1.28575	6.63137229656502e-12	-1.12518	6.9184430642296e-09	-0.143779	0.796488	-0.0144893	0.978409
WBGene00016939	C55B6.1	Positive	GK5|GK2|GK|GK3P	4	1.54693	4.4361419511679e-06	1.50381	9.90481172866716e-05	1.46263	4.31593075717705e-05	0.305861	0.998142	0.389439	0.491509	1.57075	3.4822132470809e-06	0.704274	0.167586	1.10802	0.012552	0.838268	0.0573338
WBGene00019285	cbn-1	Positive			1.06333	9.20860001108985e-06	0.782784	0.0173434	1.00269	8.90317325395145e-05	0.298204	0.998142	-0.27415	0.498035	0.422104	0.174922	0.658331	0.0327586	0.526671	0.182868	0.443869	0.19253
WBGene00015067	cest-35.1	Negative			-1.31925	3.95813203614659e-05	-0.811711	0.11245	-1.38986	3.81006622021593e-05	0.096463	0.998142	0.433919	0.359585	-1.70444	2.12868915639897e-07	-0.940903	0.0136181	-0.483373	0.43913	-0.296635	0.59334
WBGene00011161	chil-18	Positive			2.73139	0.00414342	1.75538	0.312575	3.60986	0.000111525	-0.644511		-0.254247		3.21923	0.000397395	2.37291	0.0379234	2.81022		1.06016
WBGene00017772	clec-1	Negative			-2.55856	1.15332441695176e-24	-1.92441	5.17119459914502e-13	-2.02383	5.05126450000104e-15	-0.447185	0.998142	0.236296	0.624324	-2.88078	6.53875216297075e-31	-2.55091	4.13416258778792e-24	-0.923317	0.00740024	-0.86979	0.00619495
WBGene00008477	clec-17	Negative	CLEC3B|CLEC3A	2	-1.56755	6.43249028325517e-11	-0.615929	0.135101	-1.77065	2.20160221587031e-13	-0.576039	0.769957	0.525311	0.124066	-2.15873	7.05540607352558e-20	-1.97667	6.67309024891924e-17	-0.841289	0.00840668	0.0141406	0.984737
WBGene00017364	clec-7	Positive	CLEC3B|CLEC3A	2	2.56639	7.9879304473309e-10	1.1056	0.128889	2.26803	2.36579956626817e-07	0.0893284	0.998142	0.249816	0.778514	1.74299	0.000101146	1.84538	7.92889363603945e-05	1.64692	0.00177458	1.41563	0.00606337
WBGene00021872	clec-85	Negative			-2.40766	1.76485290346852e-13	-1.21149	0.00548178	-2.47017	1.03895115122452e-13	-0.546886	0.998142	0.75987	0.0973853	-2.27387	6.53813335574022e-12	-2.68603	1.8288400220499e-16	-1.38771	0.000435069	-0.4497	0.40543
WBGene00000677	col-103	Negative			-2.88054	2.80002534051683e-12	-2.11045	7.8850781926354e-06	-1.62552	0.000587074	-0.068453	0.998142	0.522634	0.450655	-3.87706	2.59154171258786e-21	-2.71944	1.21274237717128e-10	-1.42338	0.0108189	-1.05984	0.056443
WBGene00000681	col-107	Negative	SFTPD	1	-2.32271	1.46308957538974e-09	-0.533142	0.598615	-1.70462	5.02213736973022e-05	0.146531	0.998142	-0.00218923	0.999966	-3.50312	1.86191735963241e-21	-1.17893	0.0161607	-0.485878	0.592369	-0.41933	0.540731
WBGene00000720	col-147	Negative	SFTPD	1	-2.92115	4.39493072592479e-27	-1.99748	1.06899107064634e-11	-2.11796	7.41247620122459e-14	0.259159	0.998142	0.00149165	0.999966	-3.35888	8.9381358559675e-35	-2.67635	2.03589252837679e-22	-0.770173	0.0804401	-0.673052	0.0847187
WBGene00000733	col-160	Negative	MARCO	1	-3.12245	2.64555948902973e-35	-1.60722	1.73094670677022e-08	-1.99685	4.050562148391e-14	0.490469	0.998142	0.824809	0.0177156	-3.5115	5.69499530193539e-43	-2.07487	1.63199941766571e-15	-0.127	0.889019	-0.311498	0.499153
WBGene00000739	col-166	Negative	MARCO	1	-2.20811	5.22531037811154e-08	-1.00551	0.15045	-1.80717	3.58930778556957e-05	-0.113348	0.998142	0.0572223	0.954514	-2.82331	8.35030101959576e-13	-1.67547	0.000223071	-0.49645	0.60649	-0.350413	0.653326
WBGene00000749	col-176	Negative	SFTPD|BBC3	2	-6.44926	6.9912320514348e-07	-1.21936	0.614758	-2.70719	0.0200532	0.768496		0.739717		-3.07603	0.00442835	-1.89225	0.182431	-0.549798		0.0296334	0.990981
WBGene00000616	col-39	Negative	SFTPD	1	-2.40763	4.35217013944997e-28	-1.23002	1.81668651103876e-06	-1.74989	2.30358852728989e-14	0.211465	0.998142	0.520486	0.10926	-2.80382	2.34387820193792e-37	-1.96914	1.81624974475383e-18	-0.398672	0.38749	-0.105823	0.839453
WBGene00013489	col-42	Negative	MARCO	1	-4.4496	6.40021734927636e-29	-2.18794	2.53453519442001e-06	-2.99581	5.47471125243131e-13	0.108435	0.998142	0.497956	0.480534	-3.69615	4.83810617103634e-20	-3.33021	3.41187228491829e-16	-1.50457	0.00551178	-0.768664	0.207446
WBGene00000656	col-80	Negative	SFTPD	1	-2.46641	2.57990118426309e-19	-1.1383	0.00109223	-1.48338	4.29696401619247e-07	0.522911	0.998142	1.36391	2.01466500710442e-05	-2.01098	1.21004135841782e-12	-2.40713	1.98948048681616e-18	-0.0665539	0.954554	0.143383	0.815347
WBGene00000673	col-98	Negative			-3.12504	7.33599986575505e-13	-2.10632	3.90270616966919e-05	-1.83916	0.00017491	0.113218	0.998142	0.663466	0.342875	-3.68466	1.14810254752379e-17	-3.02286	8.92156688321047e-12	-1.4754	0.0139224	-1.16189	0.0454527
WBGene00016667	cpg-18	Positive			2.0699	2.59614264948722e-14	0.351202	0.681612	0.95957	0.00424587	-0.0133754	0.999373	0.0720535	0.91631	2.26829	3.59585495280607e-17	0.268052	0.699731	-0.232297	0.785968	0.676643	0.0819984
WBGene00000784	cpr-4	Positive	CTSB	1	2.97007	9.18441792246134e-45	2.77087	3.40297439080964e-38	2.98307	1.04820215879732e-44	-3.77907e-05	0.999871	0.852509	0.00289638	2.76852	6.74751626167946e-39	2.0698	3.60821009555508e-21	2.70003	2.31817889835696e-36	2.60074	1.74430551013664e-33
WBGene00000785	cpr-5	Positive	CTSB	1	1.8984	8.20504920267242e-17	1.34165	1.54071153876221e-07	1.55187	5.56200178672581e-11	0.0477101	0.998142	0.0216491	0.974767	1.47754	1.86342486110939e-10	0.735643	0.0134185	1.14136	1.8681010723465e-05	1.23682	1.33526178288566e-06
WBGene00000786	cpr-6	Negative	CTSB	1	-0.90349	2.1110888075581e-06	-0.690426	0.00454029	-0.876614	1.15815183709405e-05	0.117375	0.998142	0.695184	0.00272861	-0.887924	3.39525601125451e-06	-0.826894	5.4327383764597e-05	-0.0528907	0.946063	-0.287114	0.321391
WBGene00021167	cyp-32B1	Negative	CYP3A43|CYP3A5|CYP3A4|CYP3A7|CYP4V2|CYP4B1|CYP4A22|CYP4F11|CYP4F22|CYP4F2|CYP4Z1|CYP4F12|CYP4X1|CYP4F8|CYP4F3|CYP4A11	16	-1.91368	1.81976586744745e-14	-1.0281	0.00117212	-1.91804	4.86773465365546e-14	-0.0333113	0.998142	0.605486	0.0830096	-1.94906	1.16724285072918e-14	-1.95875	4.65496710456875e-15	-0.567068	0.186316	-0.0573072	0.930079
WBGene00000932	dao-6	Negative			-3.46442	2.82988257036072e-10	-2.67038	2.54845585703196e-05	-2.60994	9.23101910745948e-06	0.0315819	0.999299	-0.13758	0.915527	-3.50866	3.95789267750983e-10	-3.55947	1.88252444599526e-10	-2.89765	1.66140950017186e-06	-2.55438	2.75837735737245e-05
WBGene00021060	dct-11	Negative			-1.03867	1.67519123834975e-05	-0.413596	0.417294	-0.893337	0.000747194	-0.055639	0.998142	0.458979	0.164457	-1.41978	5.90205738472988e-09	-1.24044	3.3756186584309e-07	-0.349108	0.472078	-0.0607038	0.91361
WBGene00010794	dld-1	Negative	DLD	1	-0.786143	1.68459911357187e-07	-0.216164	0.569672	-0.669493	3.55788278609236e-05	0.119885	0.998142	0.444003	0.0219065	-0.977933	6.26165913916084e-11	-0.879673	8.41363212155808e-09	-0.109279	0.803875	0.120212	0.680151
WBGene00020741	dlhd-1	Negative			-2.61034	2.32201935148778e-07	-1.3172	0.0873681	-1.59844	0.00493199	-0.102154		0.656438		-2.42839	9.20923618156268e-06	-2.12501	5.86376653142162e-05	-0.245203	0.872037	0.123652	0.913232
WBGene00013980	dos-1	Positive			1.96712	2.60774535315389e-07	1.23275	0.0283496	1.49698	0.000562935	-0.0198503		0.357722		2.08425	6.1028049030951e-08	1.24159	0.00854212	0.875782	0.179246	1.40299	0.00189018
WBGene00019779	endu-2	Positive			1.01941	1.5386840576144e-09	0.750756	0.000216547	0.79974	1.17074046202469e-05	0.174582	0.998142	0.388919	0.102803	1.14837	4.81760279190871e-12	-0.0263534	0.964308	0.225258	0.563508	0.388841	0.0981126
WBGene00011884	enol-1	Negative	ENO1|ENO3|ENO2	3	-0.845341	1.10301397779024e-05	-0.375817	0.311102	-0.495243	0.0389598	0.0714667	0.998142	0.303387	0.282968	-0.836372	1.69903448951308e-05	-0.295458	0.382017	-0.379495	0.249112	-0.244358	0.424133
WBGene00022078	epg-9	Positive	ATG101	1	1.07023	5.1537744298759e-13	0.327005	0.280647	0.935136	1.4822678781105e-09	0.449184	0.290423	0.609679	0.00120068	1.11651	8.37845735344061e-14	0.587998	0.000807534	0.373828	0.129918	0.544776	0.00271709
WBGene00019540	epic-2	Negative			-0.985136	0.00048814	-0.408204	0.517365	-0.593885	0.102337	0.0011311	0.999568	0.688744	0.0504626	-1.52497	1.33053462024143e-08	-1.54589	1.23481002948104e-08	-0.0523099	0.963487	0.0258306	0.971134
WBGene00008492	F01D5.1	Negative			-3.09849	7.38173169657356e-18	-1.1583	0.0283496	-2.61117	1.53709369837939e-12	-0.652582	0.998142	0.559142	0.321994	-3.04861	1.62462371250727e-16	-2.27094	1.09059179484134e-09	-1.35803	0.00345762	-0.713886	0.171341
WBGene00008607	F09B12.3	Negative	PLBD1|PLBD2	2	-1.05012	2.02726362226283e-07	-0.198301	0.754204	-0.794391	0.00040948	-0.183708	0.998142	0.233235	0.491026	-0.99411	1.06100214427876e-06	-0.989006	3.52953252838825e-06	-0.47382	0.150392	-0.24747	0.463454
WBGene00017340	F10D7.3	Positive	GLRX	1	1.10675	0.000506914	0.347919	0.698256	0.797087	0.039077	-0.130998	0.998142	-0.0835712	0.907509	1.17179	0.000229594	0.585923	0.222123	0.266718	0.754882	0.327083	0.540561
WBGene00017362	F10G2.1	Positive			1.14588	0.00650467	0.916963	0.174771	1.09016	0.0201515	0.0497006		0.321742		1.17923	0.00566995	0.763655	0.197623	0.699615	0.323294	0.990612	0.0439355
WBGene00044536	F14F9.8	Negative			-1.39611	4.45307325074146e-06	-0.521912	0.415837	-0.806618	0.030828	0.244513	0.998142	0.2151	0.698783	-1.04541	0.00159997	-1.24816	0.000123394	-0.271544	0.731125	-0.37133	0.437527
WBGene00017582	F18G5.6	Positive			1.36358	1.3133733246959e-13	0.775483	0.00106103	1.12352	6.45925875371585e-09	0.442641	0.786092	0.689698	0.00394706	1.58321	2.82469833688182e-18	0.395883	0.183563	0.746226	0.00145645	0.529173	0.0318167
WBGene00017592	F19C7.2	Positive	PRSS16	1	2.0202	1.58980183969335e-05	1.25413	0.093454	2.67413	5.75801014549975e-09	0.538117	0.998142	1.19626	0.0529804	2.08228	8.62257978910336e-06	1.75371	0.000755345	1.63857	0.00523785	1.0875	0.0819984
WBGene00017817	F26B1.5	Positive			1.17965	0.0125384	0.989674	0.191242	0.965542	0.0927246	0.356231		-0.202223		1.53961	0.000574931	0.674825	0.369104	0.910516		0.96509	0.090016
WBGene00017834	F26F12.3	Positive			0.78906	5.11767041861683e-10	0.355623	0.086121	0.879715	5.44628425212435e-12	0.340007	0.558016	0.344391	0.0465776	0.933401	5.83822991873055e-14	0.53209	0.000223948	0.356759	0.0657792	0.0548822	0.851497
WBGene00009347	F32H5.1	Positive	CTSB	1	1.41448	5.79309979494429e-09	0.584956	0.188015	1.27628	5.42450820256695e-07	-0.067967	0.998142	0.154486	0.757535	1.38401	1.47237183081597e-08	0.421413	0.329147	0.342441	0.528602	0.438514	0.229326
WBGene00009435	F35G2.1	Positive	QSOX1|QSOX2	2	0.984113	1.71606452371177e-09	0.421362	0.136173	0.666085	0.000312983	0.237341	0.998142	0.401192	0.0780978	0.950449	7.37387689406253e-09	0.118032	0.795525	0.500439	0.0361928	0.258119	0.315986
WBGene00023490	F36A2.14	Positive			2.09316	5.15522717387346e-05	1.97549	0.00143437	2.72561	8.0542431862229e-08	0.0563801	0.998142	0.727842	0.36104	2.16357	2.57587165834662e-05	1.87424	0.00105542	1.72137	0.00844882	1.72141	0.00368106
WBGene00018258	F41B4.2	Positive			1.90129	1.55475956499864e-07	0.895542	0.170003	0.916937	0.0600982	0.411931	0.998142	0.302069	0.668704	1.96325	6.79577781107649e-08	0.590739	0.373243	1.02452	0.0593919	0.766817	0.137766
WBGene00009626	F42A8.1	Negative			-3.29426	7.51004415371434e-10	-2.27522	0.000459442	-3.3809	8.2176089731531e-10	-0.930772	0.998142	-0.013284	0.995339	-2.82155	2.63591123849109e-07	-2.8936	2.3082038724928e-07	-1.66688	0.0270293	-1.33373	0.0598488
WBGene00009796	F46G10.1	Negative	KCTD1	1	-1.48128	9.34885477156447e-18	-0.267787	0.540281	-1.22641	6.44588981870528e-12	0.244997	0.998142	0.571064	0.0126152	-1.74832	1.5800185741432e-23	-1.11702	5.62440863758377e-10	-0.10746	0.848652	0.0710612	0.860097
WBGene00018519	F46H5.3	Negative	CKM|CKMT2|CKB|CKMT1A|CKMT1B	5	-1.22494	2.33427236464251e-08	-0.419654	0.35428	-0.660505	0.0140109	-0.0370463	0.998142	0.303723	0.391046	-1.77066	2.63793956604217e-17	-0.954158	8.16356949713121e-05	-0.0587559	0.950543	-0.102	0.837158
WBGene00018522	F46H5.7	Negative			-1.22497	5.45929450387784e-13	-0.53384	0.0361924	-0.545243	0.00850949	0.164838	0.998142	0.348057	0.15218	-1.78469	6.21475709110604e-24	-0.718324	0.00016797	-0.484153	0.0563794	-0.38877	0.0981126
WBGene00009908	F49H6.5	Positive	MOCS1	1	2.30282	1.92007242282211e-08	0.781422	0.389175	1.86571	2.8996991940746e-05	-0.436573	0.998142	0.309609	0.708772	2.38244	5.82057515515997e-09	1.18455	0.0292925	1.38471	0.0130754	1.09803	0.0438483
WBGene00010150	F56D5.6	Negative			-1.17709	1.56050386818222e-06	-0.227318	0.765591	-0.795207	0.0051091	0.029583	0.998142	0.187626	0.679486	-1.19887	1.91212272405548e-06	-0.678071	0.0296702	-0.214245	0.747479	-0.0153586	0.98228
WBGene00077764	F59C6.16	Negative			-1.49427	1.82937546787417e-07	-0.321215	0.69385	-0.782268	0.0280308	-0.142546	0.998142	0.157866	0.779143	-1.46578	1.09519310719684e-06	-1.1497	0.000258211	-0.601227	0.207462	-0.894983	0.0092283
WBGene00019620	fah-1	Negative	FAH	1	-0.948566	3.51142342177678e-06	-0.420604	0.275367	-0.771631	0.000624086	-0.0442062	0.998142	0.119674	0.76719	-1.11202	3.36352989864719e-08	-0.378258	0.245094	-0.501068	0.112205	-0.334116	0.264974
WBGene00001394	fat-2	Positive			1.70212	1.85755771275582e-18	0.841353	0.000659775	1.30531	1.30596574107449e-10	0.208695	0.998142	0.416795	0.153796	2.57026	1.06475735869713e-42	0.540211	0.0505787	0.832487	0.000614412	1.0154	4.18690714090171e-06
WBGene00007393	fbxa-157	Positive			1.40157	0.00675782	0.118228	0.960203	1.61215	0.00251595	-0.380745		-0.0588939		2.00472	2.58302361887589e-05	0.37904	0.756104	0.600734		-0.477446	0.601316
WBGene00001461	flp-18	Positive			1.31441	3.71424391781441e-15	0.909459	2.45012893161693e-06	1.16881	1.07584116778929e-11	0.314284	0.998142	0.500109	0.0295406	1.50478	6.72763079645382e-20	0.449825	0.0609499	0.740293	0.000286536	0.748788	0.000136709
WBGene00001446	flp-3	Positive			1.72525	9.06990604320309e-31	1.10411	2.42292090201514e-11	1.35941	2.01780047068992e-18	0.5917	0.0468515	0.76824	4.11074010663721e-05	1.87431	5.62764260024225e-36	0.399611	0.0795845	0.993724	3.2737063374329e-09	1.19964	7.80117246727451e-14
WBGene00001501	ftn-2	Negative	FTL|FTHL17|FTH1|FTMT	4	-0.978463	6.34858522159136e-07	-0.424881	0.242932	-0.747043	0.000637431	0.25905	0.998142	0.409252	0.137336	-1.09102	1.66502839107078e-08	-0.62878	0.00840863	-0.562503	0.0492196	-0.393852	0.150354
WBGene00001520	gas-1	Negative	NDUFS2	1	-0.717602	0.000340933	-0.161778	0.797752	-0.445295	0.0795617	0.0370631	0.998142	0.210374	0.506851	-0.669879	0.00108889	-0.590642	0.0111871	-0.161872	0.75926	-0.167169	0.639337
WBGene00017765	gcst-1	Negative	AMT	1	-1.13899	8.10130699680499e-10	-0.27139	0.566867	-0.5865	0.00922253	0.406143	0.826459	0.695041	0.00239746	-1.14782	1.56416032271046e-09	-0.656734	0.00283758	-0.108557	0.85505	-0.361054	0.175356
WBGene00001560	gei-3	Positive	CIC|BBX	2	0.308315	0.184494	0.153334	0.798407	0.467075	0.0409969	-0.157704	0.998142	-0.033472	0.939775	0.406115	0.0590607	-0.0277584	0.964133	0.0481602	0.949195	0.131622	0.713906
WBGene00022284	glb-33	Positive			1.29383	9.54933620651443e-09	0.808358	0.00884722	1.18588	5.39195766662771e-07	0.513615	0.805562	0.607165	0.0484872	1.34699	2.92136832303691e-09	0.474772	0.182431	0.408042	0.359066	0.62971	0.0331954
WBGene00022196	gpa-17	Negative			-1.54468	9.285241856805e-06	-0.740061	0.241885	-0.973124	0.0202045	0.0118763	0.999374	0.364785	0.525838	-1.31341	0.000283404	-0.669456	0.20872	-0.500171	0.481075	-0.63413	0.190501
WBGene00019612	gpcp-1	Positive	GPCPD1	1	1.1663	6.6528735376907e-09	0.421618	0.301208	0.871127	9.45321269188743e-05	0.365141	0.998142	0.444795	0.123774	1.31065	5.75572562520822e-11	0.468495	0.118461	0.603302	0.0424308	0.271207	0.422933
WBGene00001684	gpd-2	Negative	GAPDHS|GAPDH	2	-0.588255	0.00121907	-0.602701	0.00677341	-0.620487	0.00118669	0.0888267	0.998142	0.407858	0.0741616	-0.739153	2.44937777174236e-05	-0.692659	0.000216636	-0.394191	0.150579	-0.369571	0.109394
WBGene00001685	gpd-3	Negative	GAPDHS|GAPDH	2	-1.27917	5.06835879432082e-16	-0.47688	0.0578849	-0.872	2.38671688822639e-07	0.110525	0.998142	0.548402	0.00778436	-1.52418	1.80294073470791e-22	-1.04207	2.03294168827259e-10	-0.256715	0.446274	-0.166533	0.573526
WBGene00019846	gpx-7	Negative	GPX4|GPX7|GPX8	3	-1.98526	1.07425116397446e-05	-1.40132	0.0236104	-1.47811	0.0035036	-0.101242		0.630934		-2.17923	8.16746781275907e-06	-1.28224	0.0158224	-0.721271	0.377955	-0.289748	0.729541
WBGene00001768	gst-20	Negative	GSTA4|GSTA3|GSTA5|GSTA1|GSTA2|HPGDS	6	-2.11971	4.28175224766918e-23	-1.67759	1.7484582058935e-13	-2.19727	2.41814646990731e-24	-0.275196	0.998142	0.195522	0.639316	-2.33416	1.09988142145451e-27	-1.92373	8.99814715092192e-19	-1.26921	1.34166420280393e-07	-0.856844	0.00104483
WBGene00019261	H34I24.2	Negative			-1.02117	6.7384562566198e-08	-0.28446	0.538084	-0.614929	0.00607618	-0.0922103	0.998142	0.450844	0.0808354	-1.28637	5.57295854085889e-12	-1.01433	2.36137734805018e-07	-0.00159111	0.99899	0.0220468	0.965483
WBGene00001852	hil-1	Negative	H1F0	1	-1.46653	1.91506038561148e-09	-1.14084	7.29281156102762e-05	-1.53769	9.96213882835872e-10	0.447556	0.998142	0.608151	0.0635222	-1.51666	1.87649220722984e-09	-1.8191	6.62745168705268e-14	-0.659802	0.0752685	-0.555795	0.0952678
WBGene00010427	hpo-11	Positive	NRBP1|NRBP2	2	1.21828	3.47760266240755e-08	0.41947	0.393207	0.93688	0.000143455	0.497594	0.805562	0.5509	0.0741616	1.25397	2.32218882255417e-08	0.42441	0.247075	0.379415	0.401098	0.72061	0.00847205
WBGene00009259	hpo-34	Negative			-0.746782	0.000122179	-0.132197	0.853143	-0.694983	0.000942037	0.0943063	0.998142	0.398424	0.125434	-1.10976	2.05993481879161e-09	-0.720068	0.00065316	-0.0722307	0.916274	0.137917	0.711034
WBGene00002054	ifb-2	Negative	LMNB1|LMNTD1|LMNA|LMNB2|INA|DES	6	-0.994471	7.80097265525605e-10	-0.337698	0.291634	-0.776059	8.56563396048655e-06	0.0208506	0.998142	0.260227	0.299369	-1.31046	7.59768861244144e-17	-1.30064	3.02876365781454e-16	-0.314202	0.292877	-0.213342	0.429723
WBGene00002055	ifc-1	Negative	LMNB2|KRT71|KRT1|KRT76|KRT3	5	-1.23078	6.59698776087711e-08	-0.584408	0.126861	-0.437214	0.188697	0.318916	0.998142	0.787585	0.00573533	-1.37575	1.54121063272075e-09	-1.25947	8.38370030145363e-08	-0.0519184	0.955562	-0.211257	0.617972
WBGene00002056	ifc-2	Negative	LMNB2	1	-1.27226	1.99308015627084e-09	-0.431057	0.31049	-0.951541	3.9921632347366e-05	-0.252	0.998142	-0.123899	0.776909	-1.44587	5.31191770133183e-12	-1.32932	8.05231453828546e-10	-0.791238	0.00364063	-0.597056	0.0293455
WBGene00002113	ins-30	Negative			-1.41288	6.1245529727289e-10	-0.926481	0.00119821	-1.6767	5.7927030871689e-13	-0.458403	0.906726	-0.020766	0.974766	-1.75056	1.38598225135377e-13	-1.77053	4.65496710456875e-15	-1.31049	9.29770324226659e-08	-0.846757	0.00157087
WBGene00022233	ipla-6	Positive	PNPLA8	1	1.21885	9.51369624232026e-09	0.386828	0.415837	1.12269	4.29696401619247e-07	0.273868	0.998142	0.369862	0.255714	1.33509	2.3510935790958e-10	0.614165	0.0281621	0.61304	0.0536827	0.271186	0.454748
WBGene00018237	irg-7	Negative			-1.01585	1.32442936639364e-06	-0.00382849	0.996051	-0.813518	0.00044257	-0.0521819	0.998142	0.328739	0.296735	-1.37792	1.26666617285429e-11	-0.861973	0.000182683	-0.293698	0.514046	-0.0599895	0.904175
WBGene00019332	K02F3.9	Negative			-1.39166	3.21020229704252e-10	-0.640822	0.0642485	-0.794339	0.0019513	0.247274	0.998142	0.238457	0.525428	-1.24398	7.51255852899662e-08	-1.40855	3.78503261394754e-10	-0.34052	0.455594	-0.222734	0.57723
WBGene00219216	K08D10.14	Positive			1.69591	1.0958829271629e-07	1.10106	0.013596	1.72547	1.68921763554323e-07	0.216798	0.998142	0.624115	0.189939	1.57785	1.53641355985057e-06	0.803667	0.0756098	0.916083	0.0555218	0.508888	0.313844
WBGene00010692	K08H2.5	Positive			3.08556	1.91434986764573e-10	1.97159	0.00186276	3.11531	3.20510033585421e-10	0.617353		0.764897		2.63915	1.53220155519701e-07	2.29813	1.77443070313011e-05	2.15454		1.22737	0.0766521
WBGene00019597	K09H9.5	Negative			-2.01534	5.49188192852351e-22	-1.09609	8.02490562988912e-06	-1.72275	1.14261739449336e-15	0.0344553	0.998142	0.254867	0.486754	-2.03063	1.10088868921751e-21	-2.10493	8.29325851524011e-24	-0.763087	0.00740024	-0.279401	0.437403
WBGene00002265	lec-2	Positive	LGALS8|LGALSL|LGALS3|LGALS9|LGALS9B|LGALS9C|LGALS7B|LGALS7|GRIFIN|LGALS4|LGALS4|NEFH	12	1.10349	5.6480608216402e-16	0.569656	0.00109223	1.29294	9.75290521712304e-22	0.50549	0.0573447	0.627043	0.000177088	1.061	4.56468193856672e-15	0.312475	0.140725	0.766925	5.33393526981113e-07	0.581279	0.000303792
WBGene00002272	lec-9	Negative	LGALS3	1	-1.51571	2.65457511857087e-09	-0.699355	0.0925893	-1.30719	1.1227158717787e-06	-0.307047	0.998142	0.00570237	0.996485	-2.30013	7.12999493107326e-21	-1.11669	7.92889363603945e-05	-0.828408	0.0188029	-0.952401	0.00154827
WBGene00010425	lpin-1	Positive	LPIN2|LPIN3|LPIN1	3	1.0711	4.78721837459591e-17	0.617197	7.29281156102762e-05	0.977911	8.56947940750326e-14	0.115973	0.998142	0.381214	0.0308224	1.37959	2.67001260890424e-28	0.514694	0.000760236	0.580637	0.000188852	0.244687	0.209978
WBGene00011454	lron-14	Positive	CHADL|VASN	2	-0.0264736	0.965538	0.136483	0.913206	0.143422	0.818181	-0.543924	0.937705	-0.662232	0.083877	0.65078	0.046056	-0.191441	0.79664	-0.437599	0.440498	-0.0987985	0.875595
WBGene00003091	lys-2	Negative			-3.21504	5.48496260825594e-12	-1.0602	0.221818	-3.03016	2.6806405881872e-10	-1.18338	0.664006	-0.947786	0.162618	-3.0988	6.26165913916084e-11	-2.25052	8.31678631730277e-06	-2.19221	3.99517124301909e-05	-1.24023	0.0428952
WBGene00003094	lys-5	Positive			3.04024	1.03114827544713e-06	2.35217	0.00310052	3.00595	3.61878678550509e-06	-0.147449		-0.434401		2.38277	0.000328511	1.82976	0.0217226	1.69566		1.47782	0.0849279
WBGene00020326	math-38	Positive			3.17167	2.11594295909423e-11	2.21046	0.000133416	3.10849	1.55526296845293e-10	1.40579		1.33966		3.25846	6.42048692984323e-12	2.22794	2.5557347449893e-05	2.64277	4.88411022754011e-07	2.01744	0.000314995
WBGene00008439	mfb-1	Positive	FBXO25|FBXO32	2	1.44602	3.84847521440465e-14	0.951751	3.02630353977108e-05	1.34215	7.4819088053684e-12	0.448774	0.80461	0.497661	0.0681506	1.32494	8.14291184146515e-12	0.730492	0.00155321	0.57787	0.0482297	0.352671	0.232399
WBGene00003388	moe-3	Positive	ZFP36|ZFP36L2|ZFP36L1	3	0.876687	0.0851992	0.272847	0.873738	0.833007	0.159609	0.162164	0.998142	-0.356542	0.648721	0.384955	0.544802	0.899041	0.143097	0.210816	0.879749	-0.0343677	0.976142
WBGene00013882	msa-1	Negative			-1.32258	4.60189197888688e-09	-0.58091	0.128889	-0.840581	0.00113621	-0.0501278	0.998142	0.116759	0.804193	-1.31432	6.83397143883593e-09	-1.28436	3.99801153930821e-08	-0.581471	0.0988338	-0.464242	0.146071
WBGene00009050	mstr-1	Positive	ZFAND6|ZFAND5	2	0.907846	2.03405065861552e-10	0.496778	0.0126633	0.767216	3.20439551161605e-07	0.359599	0.701766	0.509142	0.0055721	0.738111	4.3466722852376e-07	0.323941	0.134624	0.484	0.0133322	0.304701	0.13548
WBGene00003473	mtl-1	Negative			-3.95083	1.74683495412315e-34	-2.60278	1.07115071502643e-14	-3.27554	7.58687461376693e-24	0.0270067	0.999299	0.204421	0.757279	-3.94677	4.97501730922517e-31	-4.03889	4.73864134394799e-36	-2.96208	8.80750456403461e-20	-2.20446	6.77968324634478e-11
WBGene00003528	nas-9	Negative			-1.67833	5.22785729425224e-08	-1.32108	0.000362471	-1.96042	3.84563778544138e-10	0.0634614	0.998142	0.585083	0.188047	-1.09925	0.000926335	-1.97792	1.80095232218706e-10	-0.441863	0.502117	-0.312336	0.571839
WBGene00003562	ncr-2	Positive	NPC1L1|NPC1	2	0.959834	0.00851961	0.773751	0.183272	1.02214	0.00850949	0.288993	0.998142	0.547931	0.264456	1.23046	0.000353019	0.381782	0.586881	0.310941	0.729002	0.407577	0.457087
WBGene00021893	ndnf-1	Positive	NDNF	1	1.34027	5.72625651779346e-06	0.641131	0.243018	1.20845	0.000147618	0.469851	0.998142	0.324803	0.515006	1.31046	1.12978126217108e-05	0.710193	0.0835822	0.765055	0.0886499	0.582276	0.160069
WBGene00010070	nep-17	Negative	ECE1|MMEL1|ECE2|MME|KEL	5	-1.03257	1.56807855625342e-09	-0.138695	0.818931	-0.672396	0.000541091	0.051695	0.998142	0.52156	0.0205142	-0.854426	1.03271606147795e-06	-0.647194	0.00119411	-0.142443	0.774589	-0.00695677	0.988126
WBGene00003747	nlp-9	Positive			1.2251	6.68005979419602e-08	0.607754	0.115764	1.02894	3.04708689596538e-05	0.291474	0.998142	0.370736	0.294419	0.973249	5.77829102975142e-05	0.149932	0.81831	0.436018	0.301694	0.385884	0.26837
WBGene00003786	npa-1	Negative			-1.44857	1.07429444316465e-16	-0.379575	0.275367	-1.07653	5.13587405240842e-09	0.0330206	0.998142	0.0149918	0.977579	-1.5943	9.37937436988818e-20	-0.536141	0.0195639	-0.568432	0.0240524	-0.549763	0.0139912
WBGene00009640	nspc-10	Positive			2.91718	2.26836796237944e-12	1.39227	0.0236104	2.60598	1.469369911739e-09	0.392842	0.998142	0.467764	0.537231	2.43908	8.95518256301684e-09	1.51334	0.00286871	1.22	0.0563794	0.652594	0.341868
WBGene00008357	nspc-16	Positive			1.45381	5.70704976730275e-09	0.865155	0.0143437	1.19845	8.96161980359705e-06	0.0880915	0.998142	0.542113	0.135305	1.3022	4.25535265622913e-07	0.531001	0.178386	0.827839	0.0168029	0.67075	0.0439355
WBGene00008359	nspc-17	Positive			0.956925	0.00021276	0.385996	0.517003	0.733549	0.0150458	-0.309418	0.998142	0.0586095	0.921538	0.758869	0.00616655	-0.30359	0.565725	-0.00565727	0.99762	0.271752	0.532305
WBGene00008356	nspc-20	Positive			1.32287	8.33701119844731e-10	0.626943	0.068156	0.820441	0.000976999	0.131238	0.998142	0.333	0.33382	1.23121	1.45653375248463e-08	-0.0216186	0.979358	0.491891	0.182868	0.564364	0.0505427
WBGene00009634	nspc-9	Positive			2.15763	1.60893870770499e-09	1.50191	0.000866338	2.48855	3.62661140356542e-12	0.460558	0.998142	0.3965	0.542935	2.02093	3.0860316877309e-08	1.05338	0.0273315	0.986747	0.0812851	0.966766	0.0450275
WBGene00017591	nspg-10	Negative			-1.35646	1.02508906019708e-08	0.0689459	0.951279	-0.998325	0.000135618	-0.07082	0.998142	0.220611	0.605318	-1.48469	3.75611479134643e-10	-0.542212	0.11956	-0.374411	0.443948	-0.497368	0.134468
WBGene00021325	nspg-13	Negative			-0.916569	3.95813203614659e-05	-0.0316146	0.975174	-1.26554	1.40055563814481e-08	0.017118	0.999299	0.419841	0.167324	-1.08529	1.57731663869997e-06	-0.924587	8.27951679155092e-05	-0.446135	0.226811	-0.0179522	0.975872
WBGene00010793	nspg-9	Negative			-1.65983	4.95205703936042e-10	-0.248585	0.774765	-1.49272	8.29396427910514e-08	-0.281566	0.998142	-0.0356126	0.957319	-2.14406	1.9676872228116e-15	-1.20815	3.64980681806249e-05	-0.534222	0.266001	-0.522182	0.171704
WBGene00015814	oatr-1	Negative			-1.66891	2.09740384582088e-09	-0.020884	0.985569	-0.999739	0.0018894	0.0183528	0.999299	0.39971	0.357161	-1.08479	0.000299449	-0.56946	0.186046	-0.138605	0.881856	-0.192782	0.729919
WBGene00017864	pcca-1	Negative	PC|MCCC1|PCCA	3	-1.07371	1.29607038348958e-07	-0.399253	0.323871	-0.742462	0.00134632	0.161961	0.998142	0.316181	0.302863	-1.39532	8.14291184146515e-12	-0.13408	0.810742	-0.251952	0.591358	-0.351243	0.237901
WBGene00011232	pck-2	Negative	PCK2|PCK1	2	-1.7591	1.18114579816053e-28	-0.703531	0.000584338	-0.834607	2.35857039677614e-06	0.107807	0.998142	0.396042	0.088002	-2.24603	4.2425871167083e-45	-0.144678	0.732432	-0.376369	0.182868	-0.629213	0.00135247
WBGene00003982	pes-9	Negative	CNDP2|CNDP1	2	-1.11072	4.5766680300103e-07	-0.131036	0.885046	-0.620424	0.0217728	0.158042	0.998142	0.00277388	0.999259	-0.982273	2.2704919130747e-05	-0.401132	0.254641	-0.472222	0.195043	-0.134078	0.766425
WBGene00016782	phat-3	Positive			1.66442	9.78008226168665e-08	0.831066	0.110821	2.02527	7.74242930341413e-11	0.329625	0.998142	0.383755	0.465276	1.64109	1.52795629329895e-07	0.686903	0.144782	0.887033	0.0561872	1.23862	0.000566823
WBGene00022781	pmt-1	Positive			0.643371	0.00342545	0.450927	0.218361	0.7035	0.00209436	0.0751137	0.998142	0.341555	0.254947	0.947687	2.3214981972663e-06	0.179442	0.713594	0.656339	0.0143629	0.466154	0.0849279
WBGene00018811	pmt-2	Negative			-1.05123	1.0618889840351e-06	-0.589583	0.0815693	-0.547922	0.0464772	-0.0685694	0.998142	0.449683	0.134402	-0.999436	4.22469460641626e-06	-0.715181	0.00516198	0.0465888	0.958149	0.0721072	0.882338
WBGene00004238	ptr-24	Positive			0.865304	4.7786456099089e-06	0.363222	0.345298	0.823955	4.05302527293585e-05	0.305087	0.998142	0.33727	0.223025	0.990323	1.22908026409549e-07	0.433082	0.109926	0.392817	0.22434	0.169635	0.633815
WBGene00014001	pyk-2	Negative	PKM|PKLR|PKLR	3	-1.20031	3.54944003704074e-08	-0.864579	0.00147093	-1.23748	3.58971968420372e-08	-0.162784	0.998142	0.121967	0.781422	-1.25119	1.45102402255798e-08	-1.16649	2.48625898876257e-07	-0.694025	0.020462	-0.792068	0.00190605
WBGene00019840	R02F11.2	Positive			1.33957	2.78234516452138e-09	1.05875	7.29281156102762e-05	1.2528	9.50962884289202e-08	0.470908	0.891803	0.597892	0.0541496	1.51303	1.26666617285429e-11	0.494671	0.156335	1.06475	3.8267767123221e-05	1.17255	1.97167163771726e-06
WBGene00004422	rpl-11.1	Positive	RPL11	1	2.19614	9.71858526329762e-29	0.42897	0.32517	1.21759	2.32771832198024e-08	-0.0123022	0.999299	0.620104	0.0285779	2.64307	1.6603938985225e-41	0.266584	0.557368	0.259885	0.616991	0.389161	0.21848
WBGene00004426	rpl-14	Positive	RPL14|None	2	1.14569	1.17003380128854e-16	0.386777	0.101734	0.773732	1.8910038315201e-07	0.218429	0.998142	0.33774	0.0907196	1.28619	3.24949931564143e-21	0.1016	0.79664	0.0382595	0.950673	0.353652	0.0671603
WBGene00004433	rpl-21	Positive	RPL21|None|None	3	1.01898	1.57048837864323e-10	0.427061	0.112227	0.715335	4.31593075717705e-05	0.182932	0.998142	0.474235	0.0262208	1.03873	4.42611019271531e-11	0.0482804	0.927698	0.159671	0.719281	0.350459	0.118362
WBGene00004440	rpl-26	Positive	RPL26L1|RPL26|None|None	4	1.14159	3.04416136214512e-14	0.341509	0.241885	0.775421	1.89706949653923e-06	0.266484	0.998142	0.474815	0.0191568	1.34254	5.97279916926002e-20	0.107921	0.800684	0.123908	0.784775	0.325116	0.135845
WBGene00004445	rpl-31	Positive	RPL31	1	0.992682	7.48882885339399e-13	0.472791	0.0172925	0.839438	6.11710359827756e-09	0.0716938	0.998142	0.322887	0.103188	0.7956	1.57046049928284e-08	0.109932	0.770499	0.275931	0.286986	0.22134	0.314954
WBGene00004447	rpl-33	Positive	RPL35A	1	1.05497	1.02508906019708e-08	0.394339	0.269151	0.742739	0.000322237	0.209413	0.998142	0.393767	0.13584	1.09257	2.10908010393599e-09	0.0674481	0.909206	0.0599408	0.938854	0.295954	0.298371
WBGene00004415	rpl-4	Positive	RPL4	1	0.913694	4.26600151463088e-09	0.309113	0.32517	0.593412	0.000826311	0.17418	0.998142	0.457021	0.02755	0.873061	1.79040502511272e-08	0.117527	0.780105	0.108021	0.822215	0.198927	0.446976
WBGene00015389	scav-1	Negative	SCARB1|CD36|SCARB2	3	-1.69107	1.78078164652701e-08	-0.476678	0.489897	-1.85796	1.928412323267e-09	-0.26721	0.998142	0.217343	0.703104	-1.88094	1.68618151253172e-09	-1.22839	0.000216343	-0.885115	0.0389067	-0.282887	0.603011
WBGene00004999	spp-14	Positive			1.11567	6.22503995888101e-09	0.640131	0.0180911	0.764619	0.00040948	0.307905	0.998142	0.467137	0.079219	1.23326	6.26165913916084e-11	0.0344893	0.959622	0.301038	0.455594	0.486638	0.058299
WBGene00011522	srap-1	Positive	MUC4|MUC16|MUC12|VWF|MUC5B|OTOGL|MUC17|MUC6|OTOG|SSPO|None|None	12	1.41886	3.78587405677054e-34	0.711775	1.54071153876221e-07	1.3165	1.04513243605856e-28	0.3037	0.769957	0.473279	0.00243984	1.51627	7.6468443951032e-39	0.423738	0.00516198	0.631725	5.85740578240008e-06	0.627699	4.18690714090171e-06
WBGene00005516	sri-4	Positive			2.8187	4.88040621018585e-07	0.645246	0.714327	3.15848	2.49150775815275e-08	-0.67165		0.192606		3.73584	3.76210341747854e-12	2.00221	0.00234286	0.258553	0.901324	0.506222	0.651656
WBGene00005703	sru-40	Negative			-1.87747	2.85581226914333e-05	-0.483134	0.68354	-1.79815	0.000211476	0.161937		0.463275		-1.21453	0.0164653	-1.58426	0.000899358	-0.0850432		0.250748	0.75629
WBGene00014836	T09F5.12	Positive			1.20523	2.90395348525293e-05	0.133821	0.916505	1.18085	0.000110051	-0.112472	0.998142	-0.427636	0.341379	1.34378	2.25092334401632e-06	0.586264	0.17436	-0.0643045	0.955562	-0.181153	0.762296
WBGene00020393	T10B5.7	Positive			1.12598	9.93536976945907e-08	0.75203	0.00803263	1.29372	1.24548013550088e-09	0.17385	0.998142	0.672083	0.0144913	1.24123	3.24011406188554e-09	0.407134	0.235798	0.798414	0.00255049	0.756466	0.002483
WBGene00011692	T10G3.1	Negative			-0.754661	0.00177023	-0.558319	0.141032	-0.532922	0.0721735	0.230077	0.998142	0.467295	0.129873	-1.03841	8.62257978910336e-06	-0.740224	0.00541027	-0.410413	0.312972	-0.291077	0.419137
WBGene00011763	T14B1.1	Negative			-0.998563	3.138576572492e-12	-0.540124	0.00457853	-1.02552	1.95676386038967e-12	-0.0734461	0.998142	0.0575837	0.858481	-1.24036	5.09279318658137e-18	-0.746714	1.12665462712483e-06	-0.410213	0.0579652	-0.466905	0.00881007
WBGene00011798	T16G1.4	Positive			1.25352	1.2757619135102e-07	0.730324	0.040923	1.38625	9.16994627673107e-09	0.0955731	0.998142	0.152213	0.754786	1.02758	3.59204061657813e-05	0.640107	0.0465054	1.00633	0.000321734	0.735888	0.0125528
WBGene00020672	T22B7.3	Positive			1.15582	0.00737992	0.764453	0.324574	1.0999	0.0216033	0.0521893	0.998142	0.160134	0.85199	1.40854	0.000606157	0.784741	0.192062	0.395258	0.701593	0.560912	0.36245
WBGene00012039	T26E3.6	Positive			1.02484	0.0156715	0.319305	0.807174	0.310758	0.689724	-0.0649126		-0.780638		1.04249	0.0155687	0.0588123	0.964111	-0.168031	0.902009	0.473304	0.449266
WBGene00012085	T27D12.1	Positive			1.22385	8.6432333693834e-09	0.778403	0.00592612	1.16287	1.38297411627266e-07	0.200565	0.998142	0.589497	0.0395302	0.996539	5.78994376761653e-06	0.5102	0.0996809	0.663065	0.0301102	0.583748	0.0355283
WBGene00020878	T28A11.16	Positive			4.00423	1.40575073265847e-18	2.28286	5.43395445790932e-05	4.05217	1.25997277833124e-18	0.135121	0.998142	-1.02294	0.238025	4.10852	1.29556265727115e-19	3.2565	6.21066472865144e-12	2.31497	2.05415524211831e-05	1.43016	0.0228817
WBGene00020881	T28A11.19	Positive			2.10475	1.0696583170299e-05	1.03671	0.242484	2.29497	2.63152239549084e-06	-0.284687	0.998142	-0.575685	0.483974	2.52223	5.23270591317565e-08	1.26763	0.0434026	1.3357	0.0536827	0.391362	0.674785
WBGene00020869	T28A11.2	Positive			1.73274	1.15826474676068e-06	1.35544	0.0027752	1.8922	1.82527025228351e-07	0.421861	0.998142	-0.353229	0.592835	1.89005	9.67760147707567e-08	0.969738	0.0406726	1.05845	0.0394041	1.23911	0.00316874
WBGene00012113	T28B8.1	Positive			0.581405	0.00933066	0.0126368	0.987336	0.0833299	0.863023	0.0789232	0.998142	0.0792547	0.856666	0.370491	0.14426	0.375015	0.24364	0.0999619	0.8817	-0.0359189	0.943047
WBGene00007055	tag-196	Positive	CTSL|CTSV|CTSK|CTSS|CTSF	5	0.414814	0.0231496	-0.0307694	0.969632	0.288245	0.221703	-0.0392325	0.998142	-0.0732016	0.828259	0.19393	0.386042	0.01507	0.97964	0.0250463	0.968947	-0.287236	0.211826
WBGene00006431	tag-52	Positive	ARHGEF39|FGD5|FGD6	3	0.985334	3.18979430141228e-05	0.535418	0.202059	0.607395	0.0406424	0.313473	0.998142	0.45973	0.167324	1.26381	3.1823169737152e-08	0.39784	0.317311	0.599002	0.092504	0.393604	0.250483
WBGene00004053	tank-1	Negative	PARP2|TNKS2|TNKS	3	-0.946761	6.7384562566198e-08	-0.341778	0.333276	-0.426281	0.0674628	-0.0547068	0.998142	0.1558	0.624383	-0.942538	1.13665127003295e-07	-0.754706	8.75509828488126e-05	-0.401282	0.164563	-0.354067	0.150833
WBGene00008366	tpra-1	Positive	TPRA1	1	1.12747	6.72785045955177e-10	0.444878	0.182154	1.06133	2.15465090026086e-08	0.273559	0.998142	0.10946	0.773756	1.21872	1.80624691645509e-11	0.310074	0.346756	0.389174	0.232857	0.197849	0.552706
WBGene00006611	tre-5	Positive	TREH	1	1.37916	0.00020908	0.724663	0.305983	1.05676	0.0148362	-0.214866	0.998142	0.269605	0.697735	1.55006	2.08194286464851e-05	0.347148	0.678172	0.348815	0.721219	0.344	0.603011
WBGene00013077	ttr-24	Negative			-1.69681	5.40265029663095e-15	-0.423932	0.354508	-1.31374	8.38329989848254e-09	0.322998	0.998142	0.447264	0.160751	-2.55325	1.24670698693273e-30	-1.20504	1.81226194261546e-07	-0.202401	0.743368	0.0160598	0.979595
WBGene00013078	ttr-25	Negative			-3.08931	4.54783206994315e-16	-2.13422	5.58111171414766e-07	-2.95685	3.36399122339348e-14	-0.375064	0.998142	-0.681895	0.231928	-4.00082	1.05716181695169e-22	-3.0431	1.28827943048024e-15	-2.23983	5.75305669078337e-08	-1.6132	0.000220804
WBGene00023485	ttr-49	Negative			-2.08587	9.58693226289741e-12	-1.01813	0.0172925	-1.21491	0.000395783	0.371017	0.998142	0.422394	0.370786	-1.87468	5.46597651934638e-09	-1.35869	4.33491119794771e-05	-0.714779	0.145963	-0.319421	0.548841
WBGene00012158	ucr-2.1	Negative	UQCRC2	1	-0.691306	6.92653358830678e-05	-0.273139	0.473616	-0.558381	0.00429137	0.0227734	0.998142	0.460267	0.0357945	-0.699149	5.89887083648293e-05	-0.805233	5.4923320569238e-06	-0.109125	0.830076	-0.0320763	0.939395
WBGene00006754	unc-15	Negative	MYO5C|MYO5B|MYO5A|MYH13|MYH7B|MYH7|MYH1|MYH3|MYH2|MYH8|MYH15|MYH6|MYH9|MYH14|MYH10|MYH11|CGNL1|CGN	18	-1.01592	1.7096397716682e-13	-0.26109	0.387119	-0.400766	0.0234457	0.0506517	0.998142	0.0927291	0.746675	-1.2466	1.58545660998053e-20	-0.505436	0.00245718	-0.207001	0.496861	-0.116159	0.675121
WBGene00006789	unc-54	Negative	MYO5C|MYO5B|MYO5A|MYH13|MYH7B|MYH7|MYH1|MYH3|MYH2|MYH8|MYH15|MYH6|MYH4|MYH9|MYH14|MYH10|MYH11	17	-0.778852	3.11389556330084e-06	-0.202893	0.663435	-0.267093	0.304327	0.169261	0.998142	0.26128	0.296735	-1.15246	2.97665094744965e-13	-0.507454	0.0131957	-0.0452582	0.948445	0.0780276	0.83175
WBGene00006911	vha-2	Negative	ATP6V0C	1	-0.511332	0.000255326	-0.0624904	0.915693	-0.443959	0.0041356	-0.0142577	0.998142	0.224244	0.258917	-0.627834	3.13767064258978e-06	-0.39666	0.0173825	-0.275945	0.230037	-0.165653	0.45237
WBGene00006915	vha-6	Negative	ATP6V0A1|ATP6V0A4|TCIRG1|ATP6V0A2	4	-1.45956	7.48585078011489e-21	-0.532444	0.0208015	-1.11702	5.9934382509282e-12	-0.161932	0.998142	0.122084	0.699106	-1.75706	2.61673342287066e-29	-1.281	6.28070724425939e-16	-0.76594	3.29008665419273e-05	-0.555861	0.00435662
WBGene00021114	W09C3.7	Positive			4.57413	3.74949664368611e-41	2.28429	1.03823160849065e-08	4.59119	4.28069771668659e-41	0.423949	0.998142	0.943291	0.0741616	5.22231	1.2561135137385e-53	3.54832	4.94351089833629e-24	2.42545	3.19811529661128e-10	1.38966	0.00190605
WBGene00022497	Y119D3B.21	Negative			-1.51638	6.13613478097229e-11	-0.635036	0.0955644	-1.35352	1.89060441896218e-08	-0.0284056	0.998142	0.291489	0.452037	-2.01004	1.04326846509444e-18	-1.33594	3.4745942490498e-08	-1.13868	1.58981883966855e-05	-0.554681	0.0819984
WBGene00012545	Y37D8A.3	Positive			3.15962	3.41385911086164e-10	1.76297	0.0162049	3.20803	4.53997952218682e-10	-0.210387		0.445315		3.12631	7.17025797071228e-10	2.24795	7.18762568325927e-05	1.72727	0.0139224	1.06305	0.160985
WBGene00012883	Y45F10D.2	Positive			2.06498	6.92653358830678e-05	0.677048	0.613713	2.10064	0.000114679	0.199713	0.998142	-0.11456	0.92629	1.76896	0.00096429	0.553042	0.622503	0.790063	0.446274	1.14743	0.0935257
WBGene00012905	Y46G5A.14	Positive			2.31615	0.00407777	0.950084	0.660026	2.49393		-0.720416		-0.0877315		2.35153	0.00367361	1.47325		0.82526		0.544325
WBGene00012919	Y46G5A.34	Positive			2.21996	8.70922654704813e-11	0.843516	0.195762	2.71955	9.62221540002355e-16	0.410964	0.998142	0.346405	0.592632	2.36405	4.4149215631153e-12	1.61198	2.02019962597993e-05	1.35468	0.00185918	0.858096	0.0757889
WBGene00021624	Y47D7A.12	Positive			2.6497	4.00290730721607e-15	0.458599	0.658612	2.47721	7.06908594248978e-13	-0.282858	0.998142	-0.0481858	0.958515	3.18323	5.08010994256468e-22	1.31652	0.00127802	0.704728	0.277204	0.671718	0.19644
WBGene00021768	Y51F10.7	Negative			-1.76521	4.52217772997757e-10	-0.570467	0.312879	-2.1262	1.03895115122452e-13	-0.278256	0.998142	0.0497797	0.94438	-2.83651	9.09943076681841e-23	-1.79728	4.7527441535028e-10	-1.26432	0.000130626	-0.152656	0.806978
WBGene00013388	Y62F5A.10	Positive			3.24109	1.1122081699351e-15	1.57568	0.00452158	3.32896	3.78806561807904e-16	0.231477	0.998142	-0.00131271	0.999966	2.94005	5.86929275804136e-13	2.07002	3.76146889021728e-06	1.65319	0.00153409	1.24665	0.0204858
WBGene00022089	Y69A2AR.18	Negative	ATP5C1	1	-0.584158	0.00129368	-0.0349712	0.965769	-0.619291	0.00112036	0.0767649	0.998142	0.635587	0.00216704	-0.670933	0.00012907	-0.623104	0.00127153	-0.181701	0.671855	0.0462848	0.910146
WBGene00022194	Y71H2B.4	Negative			-0.837661	6.92653358830678e-05	-0.246832	0.666504	-0.657364	0.00616358	-0.0492997	0.998142	0.199679	0.566486	-1.54916	1.76385426259635e-13	-0.936905	1.53310822372053e-05	-0.445992	0.183314	-0.0644867	0.889429
WBGene00022597	ZC395.5	Negative			-1.47889	2.23404575605777e-17	-0.449573	0.144884	-0.964407	2.38671688822639e-07	0.440438	0.683717	0.834014	4.5844519492094e-05	-1.21446	1.81462608593577e-11	-1.41587	6.28070724425939e-16	-0.0749389	0.909587	0.105285	0.783271
WBGene00006979	zig-2	Positive			2.02563	0.00102291	0.634691	0.725507	1.10613	0.196153	-0.0921148		-0.122949		2.2143	0.000247488	0.370174	0.822683	-0.586945		0.13082	0.931305
WBGene00006984	zig-7	Positive			1.33192	1.79260261350168e-07	0.734619	0.0659185	1.34627	3.10280614201981e-07	0.0928107	0.998142	0.508791	0.171489	1.10063	3.12725970032856e-05	0.68992	0.044313	0.671556	0.0897388	0.379964	0.348603
WBGene00011130	zip-6	Positive	JDP2	1	1.03414	0.0356239	0.302292	0.860788	0.668204	0.33147	0.105602		-0.527844		1.41885	0.0019569	0.377588	0.715606	0.172597		0.440608	0.567283
WBGene00014013	ZK632.4	Positive	MPI	1	1.52431	3.33725929122421e-24	0.83146	3.50128546215007e-06	1.30017	5.81541416596343e-17	0.286473	0.998142	0.600243	0.00273535	1.79696	2.38297401736926e-33	0.814062	1.31566048627863e-06	0.84217	1.58502045107387e-06	0.480588	0.0177267
WBGene00014175	ZK971.1	Positive			1.90287	8.06247980518165e-13	0.956221	0.011578	1.50099	1.06408491819844e-07	-0.0224755	0.999299	0.116281	0.851048	1.74325	1.0794552226447e-10	0.762781	0.0378173	0.700612	0.108044	0.512597	0.206096
WBGene00006181		Positive			1.70475	0.000238273	0.220942	0.915548	1.46165	0.00501026	0.479038		0.380836		1.87102	4.48272049323478e-05	0.944497	0.161234	0.757506	0.392541	0.560627	0.457387
WBGene00020872		Positive			3.18544	1.99771243267645e-06	0.712461	0.747153	3.01337	2.20236746333813e-05	0.193509		-1.84694		2.64445	0.000165227	2.02151	0.0160248	1.1784		1.64513
