## Supplementary material for "*In vivo* functional classification of PTEN variants reveals context-dependent oncogenicity and interindividual variability": Supp Table 5

### Sheet: 6A) STRAINS
STRAIN	GENOTYPE
N2	Wild-type
RB721	daf-18(ok480) IV
STRAIN	GENOTYPE
CER322	pgl-1(sam52[pgl-1::mTagRFPT::3xFlag]) IV
CER623	cdc-25.1(cer207[cdc-25.1[S46F]]) I
CER632	daf-18(cer213[daf-18[R175Q]]) IV
CER709	daf-18 (cer260[daf-18[N92K]]) IV
CER711	daf-18 (cer261[daf-18[D68G]]) IV
CER729	daf-18(cer262[daf-18[C150G]]) IV
CER731	daf-18(cer263[daf-18[H105L]]) IV
CER737	daf-18(cer264[daf-18[C181F]]) IV
CER739	daf-18(cer265[daf-18[R218C]]) IV
CER741	daf-18(cer266[daf-18[Y222D]]) IV
CER743	pgl-1(sam52[pgl-1::mTagRFPT::3xFlag]) IV; daf-18(cer213[daf-18[R175Q]]) IV
CER744	pgl-1(sam52[pgl-1::mTagRFPT::3xFlag]) IV; daf-18(cer260[daf-18[N92K]]) IV
CER747	pgl-1(sam52[pgl-1::mTagRFPT::3xFlag]) IV; daf-18(cer264[daf-18[C181F]]) IV
CER748	pgl-1(sam52[pgl-1::mTagRFPT::3xFlag]) IV; cdc-25.1 (cer207[cdc-25.1[S46F]]) I
CER751	cdc-25.1 (cer207[cdc-25.1[S46F]]) I; daf-18(cer213[daf-18[R175Q]]) IV
CER755	pgl-1(sam52[pgl-1::mTagRFPT::3xFlag]) IV; daf-18(cer261[daf-18[D68G]]) IV
CER757	pgl-1(sam52[pgl-1::mTagRFPT::3xFlag]) IV; cdc-25.1 (cer207[cdc-25.1[S46F]]) I; daf-18(cer213[daf-18[R175Q]]) IV
CER758	cdc-25.1 (cer207[cdc-25.1[S46F]]) I; daf-18(cer264[daf-18[C181F]]) IV
CER760	cdc-25.1 (cer207[cdc-25.1[S46F]]) I; daf-18(cer262[daf-18[C150G]]) IV
CER762	cdc-25.1 (cer207[cdc-25.1[S46F]]) I; daf-18(cer265[daf-18[R218C]]) IV
CER770	pgl-1(sam52[pgl-1::mTagRFPT::3xFlag]) IV; cdc-25.1 (cer207[cdc-25.1[S46F]]) I; daf-18 (cer264[daf-18[C181F]]) IV
MRS387	sevIs1[Psur-5::luc+::gfp]X
MRS434	daf-2(e1370); sevIs1[Psur-5::luc+::gfp]X
MOL697	daf-18(D68G); sevIs1[Psur-5::luc+::gfp]X
MOL698	daf-18(D68G); daf-2(e1370); sevIs1[Psur-5::luc+::gfp]X
MOL699	daf-18(N92K); sevIs1[Psur-5::luc+::gfp]X
MOL700	daf-18(N92K); daf-2(e1370); sevIs1[Psur-5::luc+::gfp]X
MOL701	daf-18(H105L); sevIs1[Psur-5::luc+::gfp]X
MOL702	daf-18(H105L); daf-2(e1370); sevIs1[Psur-5::luc+::gfp]X
MOL703	daf-18(C150G); sevIs1[Psur-5::luc+::gfp]X
MOL704	daf-18(C150G); daf-2(e1370); sevIs1[Psur-5::luc+::gfp]X
MOL705	daf-18(R175Q); sevIs1[Psur-5::luc+::gfp]X
MOL706	daf-18(R175Q); daf-2(e1370); sevIs1[Psur-5::luc+::gfp]X
MOL267	daf-18(ok480) IV x sevIs1[Psur-5::luc+::gfp]X
MOL315	daf-2(e1370) daf-18(ok480) IV x sevIs1[Psur-5::luc+::gfp]X

### Sheet: 6B) CRISPR REAGENTS
ID	Sequence (5' -> 3')	Gene	Type	Technique
dpy-10(cn64)	GCTACCATAGGCACCACGAG	dpy-10	crRNA	CRISPR-Cas9
dpy-10(cn64) Repair Temp	CACTTGAACTTCAATACGGCAAGAT GAGAAT GACTGGAAACCGTACCGC ATGCGGTGCCTAT GGTAGCGGAGC TTCACATGGCTTCAGACCAA CAGCC TAT	dpy-10	ssODN Ultramer Repair template	CRISPR-Cas9
daf-18 [D68G] crRNA	GTGCCCTTTACATGCACAATCT-AGG	daf-18	crRNA	CRISPR-Cas9
daf-18 D68G Repair Temp	TCCAATCGTTGTCGCACCGAGTACCAAAATAT CGATCTCGGTTGCGCATgtaaggcacttctcttgagttc aaagcattt​	daf-18	ssODN Ultramer Repair template	CRISPR-Cas9
daf-18 [N92K] crRNA	GAGTTTGAACTTTTGAGTTA-CGG	daf-18	crRNA	CRISPR-Cas9
daf-18 N92K Repair Template	ATCGGTTATCCAGCAACAGGAATCGAAGCGA ATTTTCGCAAATCGAAGGTTCAAACTCAACAA TTTCTGACCAGGCGGCACGG​	daf-18	ssODN Ultramer Repair template	CRISPR-Cas9
daf-18_H105_crRNA1	GTTGCCCTTTCCGTGCCGCC	daf-18	crRNA	CRISPR-Cas9
daf-18_H105L_crRNA1_Repair Temp	CCACCGCGCAGGTTAAACACCTTCACGTTGCCCTTGCCCAATC GCCTGGTCAGAAATTGTTGAGTTTGAACTTTTG	daf-18	ssODN Ultramer Repair template	CRISPR-Cas9
daf-18_C150_crRNA1	GGAGCCATTAATTCGAGACT	daf-18	crRNA	CRISPR-Cas9
daf-18_C150G_crRNA1_Repair Temp	ATTTTAGAGCCACAGAAGTGATGAAAAATAACCTCACGTC CAAACGGAGCCATTAATTCGAGACTCGGCGGATGAT	daf-18	ssODN Ultramer Repair template	CRISPR-Cas9
daf-18(R175Q) crRNA	AAAGCUGGAAAAGGCCGUAC	daf-18	crRNA	CRISPR-Cas9
daf-18[R175Q] Repair Temp	CATGTAATAGCTGTACACTGTAAAGCTGGAAA AGGACAAACAGGAGTGATGATATGTGCTCTT CTCATCTACATCAA	daf-18	ssODN Ultramer Repair template	CRISPR-Cas9
daf-18_C181_crRNA1	CACATATCATCACTCCGGTA	daf-18	crRNA	CRISPR-Cas9
daf-18_C181F_Repair Temp	GGCTCGGATAGAAGTTGATGTAGATGAGAAGAGCAA AGATCATAACGCCGGTACGGCCTTTTCCAGCTTTACA GTGTACAGC	daf-18	ssODN Ultramer Repair template	CRISPR-Cas9
daf-18_R218_crRNA1	TAAATGTAGCGTCGTTGTGA	daf-18	crRNA	CRISPR-Cas9
daf-18_R218C_Repair Temp	ACGTTCACGAAGCTTATGGTAGTAGTAAATGTAGCAC CTCTGTGATGGAATTGTGACACCTTTGTTGTTTTTTGT	daf-18	ssODN Ultramer Repair template	CRISPR-Cas9
daf-18_Y222D_Repair Temp	ATAGTTGAGCTCACGTTCACGAAGCTTATGGTAGTCG TAAATGTATCTCCGCTGTGATGGAATTGTGACACCTTT GTTGTTTTTTGT	daf-18	ssODN Ultramer Repair template	CRISPR-Cas9
daf-18_Y222D_Repair Temp_2	ATAGTTGAGCTCACGTTCACGAAGCTTATGGT AGTCGTATATATATCTCCGCTGTGATGGAATT GTGACACCTTTGTTGTTTTTTGT	daf-18	ssODN Ultramer Repair template	CRISPR-Cas9

### Sheet: 6C) CRISPR Mix
CRISPR MIX
gRNA Mix
			[uM] Stock	[uM] Final	Volume (uL)
CRISPR-Cas9 tracrRNA			32	4	0.6
dpy-10 crRNA			10	1	0.5
Target crRNA			10	3	1.5
Nuclease Free Duplex Buffer			-	-	2.4
				TOTAL	5
Incubate at room temperature for 15-20 min
RNP Complex
			[uM] Stock	[uM] Final	Volume (uL)
gRNA Mix			-	-	5
Cas9 IDT			62	2	0.3
				TOTAL	5.3
Incubate at room temperature for 15-20 min
Repair Templates
			[uM] Stock	[uM] Final	Volume (uL)
RNP Complex			-	-	5.3
dpy-10 ssODN (cn64)			100	2.5	0.25
Target Repair Template			100	10	1
Nuclease Free H2O			-	-	3.4
				TOTAL	10
Spin down at 13000rpm for 2 min
Store at -20ºC
